# Human Vascularized Macrophage-Islet Organoids to Model Immune-Mediated Pancreatic β cell Pyroptosis upon Viral Infection

**DOI:** 10.1101/2024.08.05.606734

**Authors:** Liuliu Yang, Yuling Han, Tuo Zhang, Xue Dong, Jian Ge, Aadita Roy, Jiajun Zhu, Tiankun Lu, J. Jeya Vandana, Neranjan de Silva, Catherine C. Robertson, Jenny Z Xiang, Chendong Pan, Yanjie Sun, Jianwen Que, Todd Evans, Chengyang Liu, Wei Wang, Ali Naji, Stephen C.J. Parker, Robert E. Schwartz, Shuibing Chen

## Abstract

There is a paucity of human models to study immune-mediated host damage. Here, we utilized the GeoMx spatial multi-omics platform to analyze immune cell changes in COVID-19 pancreatic autopsy samples, revealing an accumulation of proinflammatory macrophages. Single cell RNA-seq analysis of human islets exposed to SARS-CoV-2 or Coxsackievirus B4 (CVB4) viruses identified activation of proinflammatory macrophages and β cell pyroptosis. To distinguish viral versus proinflammatory macrophage-mediated β cell pyroptosis, we developed human pluripotent stem cell (hPSC)-derived vascularized macrophage-islet (VMI) organoids. VMI organoids exhibited enhanced marker expression and function in both β cells and endothelial cells compared to separately cultured cells. Notably, proinflammatory macrophages within VMI organoids induced β cell pyroptosis. Mechanistic investigations highlighted TNFSF12-TNFRSF12A involvement in proinflammatory macrophage-mediated β cell pyroptosis. This study established hPSC-derived VMI organoids as a valuable tool for studying immune cell-mediated host damage and uncovered mechanism of β cell damage during viral exposure.
