## Supplemental Table 1 for "Human Vascularized Macrophage-Islet Organoids to Model Immune-Mediated Pancreatic β cell Pyroptosis upon Viral Infection"

### Sheet: Sheet1
Sample name	Age	Sex	Pre-existing diabetes	Tissues	Obesity (BMI)	Family Hx	Laboratory data (WBC)	The onset and severity of the disease	Time to death from onset	Comorbidities	Glucose	Transport, and processing of these samples	Cause of death
Control_1	58	F	N	pancreas	24.2	Yes, Brother	7.6 - 12.2	N/A	N/A	N/A	60-325	Within 1 day	Anoxia
Control_2	64	M	N	pancreas	25.12	N/A	N/A	N/A	N/A	N/A	96-105	Within 1 day	Anoxia
Control_3	64	F	N	pancreas	20.92	N/A	N/A	N/A	N/A	N/A	131-242	Within 1 day	CVA
Control_4	66	F	N	pancreas	32.98	N/A	N/A	N/A	N/A	N/A	154-354	Within 1 day	CVA
Control_5	61	F	N	pancreas	29.85	N/A	N/A	N/A	N/A	N/A	195-724	Within 1 day	Anoxia
Control_6	60	F	T2D	pancreas	29.7	N/A	14.2 - 20.4	N/A	N/A	N/A	58-482	Within 1 day	Anoxia
Control_7	59	M	N	pancreas	21.32	N/A	N/A	N/A	N/A	N/A	106-344	Within 1 day	Trauma
Control_8	62	F	T2D	pancreas	37.01	N/A	N/A	N/A	N/A	N/A	76-407	Within 1 day	CVA
Control_9	58	F	N	islets	31.07	No	8.7 - 16.4	N/A	N/A	N/A	131-212	Within 1 day	CVA
Control_10	27	M	N	islets	25.3	No	4.5 - 9.4	N/A	N/A	N/A	128-520	Within 1 day	CAR
Control_11	39	M	N	islets	31.07	No	8 - 14.7	N/A	N/A	N/A	130-346	Within 1 day	Anoxia
Control_12	57	M	N	islets	24.5	Yes, Mom & Dad	6.7 - 8.9	N/A	N/A	N/A	104-241	Within 1 day	CVA
COVID_1	58	M	T2D	pancreas	29.19	No	29.1	Hospitalized not intubated, Required O2	21 days	HTN	75-171	Within 1 day	COVID Pneumonia
COVID_2	64	M	T2D	pancreas	19.77	No	17.4	Hospitalized not intubated, Required O2	1 day	HTN	103-296	Within 2 days	Respiratory failure and pneumonia
COVID_3	75	F	N	pancreas	23.62	No	35.07	Hospitalized not intubated, Required O2	12 days	Multiple Myeloma in good control, H/O DVT and PE on AC	43-179	Within 1 day	COVID Pneumonia
COVID_4	81	F	N	pancreas	20.27	No	22.7	Hospitalized not intubated, Required O2	9 days	CAD, Gout, HTN, Hyperlipidemia, Dementia	133-221	Within 1 day	COVID Pneumonia
COVID_5	53	M	T2D	pancreas	30.63	No	21.3	Hospitalized not intubated, Required O2	47 days	HTN, CVA	81-292	Within 2 days	Non COVID Pneumonia
COVID_6	87	M	T2D	pancreas	21.03	No	6.8	Hospitalized not intubated, Required O2	5 days	HTN, T2DM, Dementia	50-307	Within 1 day	COVID Pneumonia
COVID_7	71	F	N	pancreas	22.76	Yes, Brother & Mom	19.3	Hospitalized, Intubated	29 days	HTN, AML in remission	118-254	Within 1 day	COVID Pneumonia
COVID_8	55	M	N	pancreas	Not recorded	No	17.46	Hospitalized not intubated, Required O2	14 days	HTN, CAD, Hyperlipidemia	110-263	Within 2 days	Respiratory failure and pneumonia
